# Genome-Wide Identification and Comprehensive Analysis of the SBT Gene Family in Soybean (Glycine max)

**DOI:** 10.1101/2024.03.27.586907

**Authors:** Xuan He, Shanhong He, Jiaxin Yang, Zhiyong Yue

**Affiliations:** School of Engineering, Xi’an International University, 18 Yudou Road, Yanta District, Xi’an Shaanxi, 710077, China; School of Medicine, Xi’an International University, 18 Yudou Road, Yanta District, Xi’an Shaanxi, 710077, China

**Author notes:** Corresponding Author:Zhiyong Yue, School of Medicine, Xi’an International University, 18 Yudou Road, Yanta District, Xi’an Shaanxi, 710077, China. These authors contributed equally to this work (Xuan He, Shanhong He).

## Abstract

**Background:** The SBT (Subtilisin-like serine protease) protein, acting as a crucial serine protease, exerts multifaceted roles in orchestrating plant growth, development, and defense responses by modulating cell wall characteristics and activities of extracellular signaling molecules. Despite extensive investigations into SBT family genes in model dicotyledonous plants like Arabidopsis, no studies have yet delved into the SBT gene family in soybean.

**Methods:** This study marks the inaugural comprehensive analysis of the SBT gene family in soybean, uncovering 118 GmSBT members categorized into six distinct subgroups. Additionally, we conducted comprehensive analyses covering syntenic relationships, exon-intron structures, motif compositions, and cis-regulatory elements. Our examination of RNA-seq data revealed distinct expression patterns of various GmSBTs across various above-ground tissues.

**Results:** In essence, this research bridges a critical knowledge gap concerning the SBT gene family in soybean, furnishing foundational insights that will serve as a valuable reference for future investigations into soybean developmental functions and integrated data analysis.
