## Supplementary material for "Genome-Wide Identification and Comprehensive Analysis of the SBT Gene Family in Soybean (Glycine max)": Table 1

Gene Name	Gene ID	Number of Amino Acid	Molecular Weight	Theoretical pI	Instability Index	Aliphatic Index	Grand Average of Hydropathicity	Subcellularlocalization
GmSBT1.46	Glyma.18G156600.1	315	33219.29	6.88	33.79	106.25	0.353	chlo
GmSBT1.21	Glyma.07G157000.1	118	12264.01	7.8	37.57	91.95	0.308	chlo
GmSBT2.3	Glyma.08G008500.1	176	18962.76	6.94	35.8	90.97	0.196	chlo
GmSBT1.8	Glyma.04G004200.1	777	82777.34	8.5	40.05	85.97	0.048	chlo
GmSBT5.15	Glyma.11G184800.1	758	80627.65	7.95	29.32	88.03	0.039	chlo
GmSBT1.13	Glyma.05G100600.1	255	27931.04	8.07	40.25	93.57	0.036	chlo
GmSBT1.38	Glyma.16G019000.1	647	69020.14	5.76	26.46	84.68	0.021	chlo
GmSBT2.6	Glyma.09G082300.1	849	90710.82	7.91	32.89	84.08	0.014	chlo
GmSBT4.11	Glyma.14G064500.1	645	69546.23	8.69	35.54	87.41	0.007	chlo
GmSBT5.17	Glyma.12G087600.1	764	81656.96	8.17	30.08	87.49	0.006	chlo
GmSBT3.2	Glyma.11G111800.1	782	84529.38	7.6	43.99	89.57	-0.007	chlo
GmSBT1.30	Glyma.11G106800.1	770	81512.82	9.17	41.82	83.84	-0.011	chlo
GmSBT1.52	Glyma.19G262600.1	768	80937.05	8.76	36.83	86.76	-0.014	chlo
GmSBT1.18	Glyma.07G050200.1	752	80718.52	6.98	28.25	84.93	-0.02	chlo
GmSBT1.54	Glyma.20G220000.1	762	81829.69	6.48	36.07	86.05	-0.025	chlo
GmSBT4.7	Glyma.10G119400.1	734	78826.28	6.16	39.15	87.06	-0.032	chlo
GmSBT4.12	Glyma.14G064600.1	737	79365.64	8.93	33.05	85.5	-0.032	chlo
GmSBT1.37	Glyma.16G018900.1	750	80738.6	7.59	25.62	86.45	-0.038	chlo
GmSBT1.24	Glyma.09G253300.1	635	68382.18	8.99	32.9	90.61	-0.04	chlo
GmSBT1.45	Glyma.17G236800.1	777	82284.43	6.63	29.41	84.63	-0.044	chlo
GmSBT1.47	Glyma.18G239500.1	764	82671.11	8.38	32.6	86.43	-0.049	chlo
GmSBT5.12	Glyma.09G195100.1	763	81878.26	9.16	34.51	83.01	-0.049	chlo
GmSBT1.7	Glyma.03G263600.1	770	81175.8	7.34	37.68	83.87	-0.055	chlo
GmSBT4.4	Glyma.09G266000.1	748	79921.4	9.35	32.01	84.89	-0.061	chlo
GmSBT4.3	Glyma.03G193400.1	746	80034.51	8.68	33.73	86.17	-0.066	chlo
GmSBT1.12	Glyma.05G051500.1	771	82820.28	6.48	36.92	84.92	-0.068	chlo
GmSBT5.7	Glyma.05G152200.1	773	83295.01	9.08	27.9	83.66	-0.068	chlo
GmSBT1.20	Glyma.07G080500.1	763	81181.31	9.39	27.82	80.84	-0.071	chlo
GmSBT4.2	Glyma.02G252200.1	797	86554.51	7.84	36.67	84.71	-0.077	chlo
GmSBT1.25	Glyma.10G169800.1	769	82667.41	5.77	35.03	84.5	-0.079	chlo
GmSBT5.9	Glyma.06G022600.1	770	82693.58	6.89	34.65	86.47	-0.084	chlo
GmSBT5.11	Glyma.08G109000.1	773	83179.77	8.95	27.51	82.26	-0.088	chlo
GmSBT5.13	Glyma.09G243700.1	787	84323.57	9.25	30.07	86.8	-0.091	chlo
GmSBT1.5	Glyma.03G019000.1	766	81408.38	9.38	31.48	78.73	-0.093	chlo
GmSBT1.34	Glyma.15G178000.1	466	50226.8	5.73	29.04	78.28	-0.093	chlo
GmSBT5.14	Glyma.11G088900.1	762	81875.97	9.04	38.89	81.54	-0.098	chlo
GmSBT5.24	Glyma.16G116000.1	762	81506.57	9.28	35.23	80.55	-0.101	chlo
GmSBT4.14	Glyma.18G033500.1	637	68117.79	6.08	36.7	78.59	-0.114	chlo
GmSBT5.3	Glyma.04G022300.1	770	81454.44	6.21	31.58	84.47	-0.116	chlo
GmSBT1.32	Glyma.13G110800.1	751	79591.91	5.58	37.57	76.92	-0.121	chlo
GmSBT5.30	Glyma.18G250100.1	802	86083.06	9.26	31.48	87.36	-0.127	chlo
GmSBT1.51	Glyma.19G251500.1	727	78286.61	8.6	33.77	81.32	-0.132	chlo
GmSBT4.5	Glyma.10G068000.1	732	77933.43	7.86	29.95	82.77	-0.133	chlo
GmSBT4.8	Glyma.11G224600.1	738	78959.23	7.52	35.85	79.44	-0.134	chlo
GmSBT1.23	Glyma.09G150300.1	776	83832.97	9.07	35.55	82.78	-0.142	chlo
GmSBT5.8	Glyma.06G022500.1	766	81699.52	9.22	30.54	84.26	-0.143	chlo
GmSBT1.9	Glyma.04G044600.1	770	82386.41	8.72	31.53	78.92	-0.146	chlo
GmSBT1.50	Glyma.19G168700.1	768	83960.1	9.39	37.3	82.89	-0.149	chlo
GmSBT5.2	Glyma.04G022200.1	445	47185.53	8.44	32.94	78.52	-0.149	chlo
GmSBT1.15	Glyma.06G045100.1	769	82510.68	9	29.84	79.02	-0.152	chlo
GmSBT5.10	Glyma.07G269700.1	773	83779.58	8.13	31.27	80.66	-0.154	chlo
GmSBT1.40	Glyma.16G201700.1	781	83985.16	9.16	33.01	79.78	-0.161	chlo
GmSBT5.27	Glyma.17G130000.1	772	83723.85	8.55	35.97	80.83	-0.172	chlo
GmSBT5.21	Glyma.14G048000.1	783	84085.68	9.38	31.77	85.61	-0.186	chlo
GmSBT6.5	Glyma.10G234500.1	1372	152205.96	6.1	42.2	85.65	-0.398	chlo
GmSBT1.11	Glyma.05G051400.1	689	73041.46	5.26	39.59	80.74	-0.05	cysk
GmSBT1.42	Glyma.17G133400.1	689	72919.43	5.63	38.1	81.04	-0.067	cysk
GmSBT1.39	Glyma.16G019300.1	737	78812.94	6.89	31.91	81.55	-0.075	cysk
GmSBT4.1	Glyma.01G066400.1	228	24284.31	6.81	16.8	72.32	-0.201	cysk
GmSBT5.26	Glyma.17G004200.1	294	32093.62	5.14	32.23	65.41	-0.347	cysk
GmSBT6.4	Glyma.10G109100.1	153	16859.44	6.17	34.97	94.77	0.305	cyto
GmSBT5.29	Glyma.18G250000.1	271	29056.79	5.79	31.31	94.65	0.1	cyto
GmSBT2.10	Glyma.17G010300.1	624	66609.62	4.93	38.07	88.01	0.095	cyto
GmSBT1.3	Glyma.01G214000.1	645	69499.43	8	28.28	92.84	-0.03	cyto
GmSBT3.1	Glyma.05G151000.1	793	85238.26	9.18	29.07	84.41	-0.04	cyto
GmSBT1.43	Glyma.17G133500.1	741	79056.63	5.97	34.63	82.59	-0.061	cyto
GmSBT1.10	Glyma.04G112200.1	658	72399.92	9.22	37.33	89.54	-0.095	cyto
GmSBT5.25	Glyma.17G004100.1	379	40950.07	8.89	38.63	87.44	-0.112	cyto
GmSBT1.41	Glyma.17G048700.1	708	75405.33	6.21	31.17	77.47	-0.164	cyto
GmSBT1.19	Glyma.07G050500.1	540	58035.41	8.51	34.9	76.96	-0.186	cyto
GmSBT1.28	Glyma.11G028000.1	741	79139.69	5.23	35.38	89.76	0.044	E.R.
GmSBT1.27	Glyma.11G027900.1	758	80734.8	6.2	36.11	89.72	-0.002	E.R.
GmSBT2.11	Glyma.17G059800.1	817	87614.99	6.5	27.76	90.28	-0.025	E.R.
GmSBT2.4	Glyma.08G129000.1	843	90973.02	7.39	39.73	82.74	-0.029	E.R.
GmSBT2.7	Glyma.13G100100.1	817	87535.71	6.72	30.57	86.71	-0.048	E.R.
GmSBT2.8	Glyma.15G165100.1	827	89239.69	6.81	29.43	87.05	-0.067	E.R.
GmSBT2.5	Glyma.09G059000.1	825	88588.83	6.67	28.8	87.27	-0.073	E.R.
GmSBT5.23	Glyma.15G224500.1	777	83638.04	8.31	34.98	86.2	-0.078	E.R.
GmSBT1.26	Glyma.10G241600.1	782	84605.53	8.87	34.06	82.79	-0.162	E.R.
GmSBT1.53	Glyma.20G152600.1	781	84504.45	8.98	33.9	81.29	-0.169	E.R.
GmSBT4.6	Glyma.10G119300.1	736	79475.9	5.52	39.71	86.41	-0.012	extr
GmSBT1.44	Glyma.17G164100.1	760	79965.34	6.45	27.76	83.7	-0.019	extr
GmSBT1.17	Glyma.07G044400.1	782	82094.2	9	33.52	82.65	-0.051	extr
GmSBT1.33	Glyma.14G087500.1	774	82131.21	6.99	32.53	84.33	-0.061	extr
GmSBT1.16	Glyma.07G040100.1	775	81783.04	6.12	40.25	81.7	-0.07	extr
GmSBT1.1	Glyma.01G157200.1	775	82831.09	6.77	30.49	84.15	-0.092	extr
GmSBT1.22	Glyma.09G070000.1	770	82071.77	7.91	32.53	78.17	-0.102	extr
GmSBT5.18	Glyma.13G187000.1	778	83928.46	8.65	34.07	84.34	-0.111	extr
GmSBT5.5	Glyma.04G022500.1	769	82154.12	9.01	29.87	86.2	-0.143	extr
GmSBT5.19	Glyma.13G222800.1	789	86001.06	8.75	30.78	82.97	-0.195	extr
GmSBT5.31	Glyma.18G250700.1	604	64661.62	9.64	31.75	85	-0.123	mito
GmSBT1.6	Glyma.03G167600.1	1227	137232.46	8.91	42.34	77.07	-0.307	nucl
GmSBT6.6	Glyma.16G182500.1	1337	147725.17	5.77	40.69	87.81	-0.314	nucl
GmSBT6.2	Glyma.09G137200.1	1273	140589.02	5.88	42.04	86.7	-0.318	nucl
GmSBT1.29	Glyma.11G050700.1	770	82372.11	8.87	24.89	82.73	-0.084	pero
GmSBT1.35	Glyma.16G008900.1	1427	152929.14	6.07	38.42	96.01	0.215	plas
GmSBT5.16	Glyma.12G087500.1	660	71432.5	5.98	31.69	92.82	0.106	plas
GmSBT2.9	Glyma.15G190800.1	888	95151.96	6.45	34.48	85.87	0.067	plas
GmSBT5.6	Glyma.04G022600.1	779	84711.26	4.83	35.2	93.36	0.056	plas
GmSBT5.4	Glyma.04G022400.1	576	62873.87	7.57	30.34	98.45	0.032	plas
GmSBT1.2	Glyma.01G213900.1	747	79696.45	5.45	37.2	88.15	0.019	plas
GmSBT2.1	Glyma.05G170700.1	856	91974.22	7.17	37.54	84.23	0.004	plas
GmSBT1.36	Glyma.16G012700.1	776	81553.7	9.13	34.59	84.03	-0.012	plas
GmSBT5.28	Glyma.18G249800.1	805	85804.18	6.61	32.98	88.84	-0.086	plas
GmSBT6.1	Glyma.07G085500.1	1027	114101.29	5.86	44.27	83.92	-0.244	plas
GmSBT6.3	Glyma.09G191400.1	1031	114467.72	6.13	41.69	83.23	-0.254	plas
GmSBT2.2	Glyma.07G263500.1	819	87241.15	5.68	35.77	90.66	0.126	vacu
GmSBT1.31	Glyma.12G031800.1	773	81902.3	9.23	39.57	83.26	-0.008	vacu
GmSBT4.10	Glyma.14G064400.1	736	80204.29	5.88	34.92	87.3	-0.014	vacu
GmSBT1.14	Glyma.05G103200.1	755	79662.08	6.14	31.43	83.35	-0.018	vacu
GmSBT4.9	Glyma.14G064200.1	736	79878.21	8.52	36.47	86.13	-0.044	vacu
GmSBT1.48	Glyma.18G288700.1	769	82547.16	8.61	29.81	82.33	-0.06	vacu
GmSBT1.4	Glyma.02G093400.1	772	82901.82	9.33	30.91	82.38	-0.072	vacu
GmSBT5.1	Glyma.01G155900.1	763	82053.08	9.09	36.88	78.34	-0.129	vacu
GmSBT4.13	Glyma.14G064700.1	732	78499.57	6.28	34.25	81.39	-0.133	vacu
GmSBT1.49	Glyma.18G288800.1	723	77780.65	9.39	33.87	78.12	-0.147	vacu
GmSBT5.22	Glyma.14G048200.1	783	84079.41	9.22	36.25	83.97	-0.168	vacu
GmSBT5.20	Glyma.14G047800.1	787	85368.47	8.62	36.3	80.46	-0.199	vacu
