## Supplemental Table 1 for "Genome-Wide Identification and Comprehensive Analysis of the SBT Gene Family in Soybean (Glycine max)"

Seq_1	Seq_2	Ka	Ks	Ka_Ks	EffectiveLen	AverageS-sites	AverageN-sites	cN	cS	pN	pS
Glyma.01G21390	Glyma.05G05140	0.302824473	2.326133982	0.13018359	2037	493.4166667	1543.583333	384.5833333	353.4166667	0.249149706	0.716264145
Glyma.01G15590	Glyma.09G19510	0.125588059	0.525721872	0.238886883	2256	549.5	1706.5	197.3333333	207.6666667	0.115636293	0.377919321
Glyma.01G21390	Glyma.11G02790	0.221838715	0.907900727	0.244342479	2208	535.1666667	1672.833333	321.25	281.75	0.192039454	0.526471504
Glyma.01G15590	Glyma.11G08890	0.026641341	0.136965551	0.194511254	2286	557.1666667	1728.833333	45.25	69.75	0.02617372	0.125186958
Glyma.01G15590	Glyma.16G11600	0.115862456	0.49483353	0.234144311	2283	556.6666667	1726.333333	185.3333333	201.6666667	0.107356633	0.362275449
Glyma.01G21390	Glyma.17G13340	0.305151349	2.293623911	0.133043324	2037	492	1545	387.3333333	351.6666667	0.250701187	0.714769648
Glyma.02G25220	Glyma.11G22460	0.36866118	1.713547729	0.215144973	2169	521.1666667	1647.833333	479.9166667	351.0833333	0.291241024	0.673648865
Glyma.02G25210	Glyma.14G06420	0.45894953	1.353277483	0.339139265	159	33.25	125.75	43.16666667	20.83333333	0.343273691	0.626566416
Glyma.02G25220	Glyma.18G03350	0.376254247	1.765265387	0.213143163	1887	451.0833333	1435.916667	424.8333333	306.1666667	0.295862109	0.678736375
Glyma.02G09340	Glyma.18G28870	0.084509343	0.201452477	0.419500142	2307	554.25	1752.75	140.0833333	97.91666667	0.079922027	0.176665163
Glyma.03G01900	Glyma.07G08050	0.023695715	0.127553847	0.185770286	2289	559.8333333	1729.166667	40.33333333	65.66666667	0.023325301	0.117296815
Glyma.03G26360	Glyma.07G04440	0.124924638	1.175975152	0.106230679	2298	590.4166667	1707.583333	196.5	350.5	0.115074911	0.593648553
Glyma.03G01910	Glyma.09G26600	0.15367679	0.507015162	0.303100975	735	173.6666667	561.3333333	78	64	0.138954869	0.368522073
Glyma.03G19340	Glyma.10G06800	0.190582326	0.747512457	0.254955385	2196	532.75	1663.25	279.9166667	252.0833333	0.168295005	0.473173784
Glyma.03G26360	Glyma.16G01270	0.136821876	1.200064121	0.114012138	2295	591.25	1703.75	213.0833333	353.9166667	0.125067254	0.598590557
Glyma.03G16760	Glyma.19G16870	0.026014598	0.177781115	0.146329368	2256	544.9166667	1711.083333	43.75	86.25	0.025568597	0.158281083
Glyma.03G26360	Glyma.19G26260	0.038870367	0.22654636	0.17157798	2295	596.6666667	1698.333333	64.33333333	116.6666667	0.037880275	0.195530726
Glyma.04G02220	Glyma.06G02250	0.219256376	0.663238427	0.330584549	1329	329.1666667	999.8333333	190.0833333	144.9166667	0.190115019	0.440253165
Glyma.04G04460	Glyma.06G04510	0.022536082	0.153466876	0.146846557	2307	572.8333333	1734.166667	38.5	79.5	0.022200865	0.138783823
Glyma.04G04460	Glyma.11G05070	0.349031374	2.10621791	0.16571475	2286	559.1666667	1726.833333	481.9166667	394.0833333	0.279075379	0.704769001
Glyma.04G00420	Glyma.11G10680	0.129502599	1.012506581	0.12790297	2292	580.3333333	1711.666667	203.5833333	322.4166667	0.118938656	0.555571511
Glyma.04G00420	Glyma.12G03180	0.128715976	0.990408534	0.129962507	2298	584.5	1713.5	202.6666667	321.3333333	0.118276432	0.549757628
Glyma.04G04460	Glyma.14G08750	0.168111781	2.041131425	0.082362056	2301	573.5	1727.5	260.1666667	401.8333333	0.150602991	0.70066841
Glyma.04G04460	Glyma.17G23680	0.168856798	1.712631392	0.098594945	2301	572.5833333	1728.416667	261.3333333	385.6666667	0.15119811	0.673555523
Glyma.05G15220	Glyma.08G10900	0.022965162	0.102881326	0.223219927	2319	565.1666667	1753.833333	39.66666667	54.33333333	0.022617124	0.096136833
Glyma.05G17070	Glyma.08G12900	0.022009711	0.101600177	0.216630637	2529	615.6666667	1913.333333	41.5	58.5	0.021689895	0.09501895
Glyma.05G05140	Glyma.11G02790	0.283735951	2.002004997	0.141725896	2031	489.8333333	1541.166667	364.0833333	341.9166667	0.23623878	0.69802654
Glyma.05G10320	Glyma.11G05070	0.24160738	2.12927508	0.113469313	2259	555.25	1703.75	351.9166667	392.0833333	0.20655417	0.706138376
Glyma.05G04810	Glyma.17G13000	0.221193863	0.482333923	0.458590724	669	163.5	505.5	96.83333333	58.16666667	0.191559512	0.355759429
Glyma.05G05140	Glyma.17G13340	0.027890583	0.129399345	0.215538829	2067	496.4166667	1570.583333	43	59	0.027378363	0.118851771
Glyma.05G10320	Glyma.17G16410	0.03102229	0.352765772	0.087940193	2265	570.3333333	1694.666667	51.5	160.5	0.030389457	0.281414378
Glyma.06G04510	Glyma.11G05070	0.332166934	2.793632395	0.118901447	2268	555.1666667	1712.833333	459.6666667	406.3333333	0.268366255	0.731912339
Glyma.06G04510	Glyma.14G08750	0.170066819	2.306006607	0.073749494	2298	572.3333333	1725.666667	262.5833333	409.4166667	0.152163415	0.715346535
Glyma.06G04510	Glyma.17G23680	0.170439638	1.830469351	0.093112533	2298	572.4166667	1725.583333	263.0833333	391.9166667	0.152460521	0.684670258
Glyma.07G08550	Glyma.09G19140	0.021723189	0.089982686	0.241415205	3078	727.25	2350.75	50.33333333	61.66666667	0.021411606	0.084794316
Glyma.07G04010	Glyma.13G11080	0.46042503	2.357122273	0.195333537	2223	562.5	1660.5	571.3333333	403.6666667	0.34407307	0.71762963
Glyma.07G04010	Glyma.16G00890	0.028662145	0.180676428	0.158637985	2307	582.3333333	1724.666667	48.5	93.5	0.028121376	0.160560962
Glyma.07G04440	Glyma.16G01270	0.028421772	0.225015422	0.126310327	2328	595	1733	48.33333333	115.6666667	0.027889979	0.194397759
Glyma.07G05020	Glyma.16G01890	0.055069672	0.188319391	0.292426985	2244	536.4166667	1707.583333	90.66666667	89.33333333	0.053096481	0.166537207
Glyma.07G26350	Glyma.17G01030	0.076870803	0.129741391	0.592492515	1863	453.25	1409.75	103	54	0.0730626	0.119139548
Glyma.07G26970	Glyma.17G00410	0.051728994	0.095441581	0.541996408	1137	281.75	855.25	42.75	25.25	0.049985384	0.089618456
Glyma.07G04440	Glyma.19G26260	0.137342994	1.093249735	0.125628197	2295	591.1666667	1703.833333	213.8333333	340.1666667	0.125501321	0.575415844
Glyma.09G13720	Glyma.10G23450	0.108267882	0.453150279	0.238922685	3762	872.25	2889.75	291.3333333	296.6666667	0.100816103	0.340116557
Glyma.09G15030	Glyma.10G24160	0.122970331	0.446946768	0.275134176	2313	567.25	1745.75	198	191	0.113418302	0.336712208
Glyma.09G25330	Glyma.10G16980	0.187814613	0.676850868	0.277483006	1899	463	1436	238.5833333	206.4166667	0.166144383	0.445824334
Glyma.09G19510	Glyma.11G08890	0.136449736	0.567480609	0.240448279	2268	552.6666667	1715.333333	214	220	0.124757093	0.398069964
Glyma.09G05900	Glyma.13G10010	0.064352784	0.396909423	0.162134684	2451	607.8333333	1843.166667	113.6666667	187.3333333	0.061669229	0.308198519
Glyma.09G07000	Glyma.13G11080	0.188892059	1.337421563	0.14123599	2235	564.1666667	1670.833333	279	352	0.166982544	0.623929099
Glyma.09G05900	Glyma.15G16510	0.011638631	0.08216734	0.141645467	2472	610.3333333	1861.666667	21.5	47.5	0.011548791	0.077826324
Glyma.09G07000	Glyma.15G17800	0.058858566	0.404064069	0.145666418	1392	340.9166667	1051.083333	59.5	106.5	0.056608261	0.312393058
Glyma.09G08230	Glyma.15G19080	0.016361646	0.125600918	0.130266933	2538	622.5833333	1915.416667	31	72	0.016184468	0.115647169
Glyma.09G15030	Glyma.16G20170	0.033371075	0.119374635	0.279549129	2328	566.3333333	1761.666667	57.5	62.5	0.032639546	0.110359035
Glyma.09G13720	Glyma.16G18250	0.016375255	0.113664987	0.14406596	3819	886.5	2932.5	47.5	93.5	0.016197783	0.105470953
Glyma.09G19510	Glyma.16G11600	0.036481658	0.136041088	0.268166466	2271	553.25	1717.75	61.16666667	68.83333333	0.035608597	0.124416328
Glyma.09G05900	Glyma.17G05980	0.070503082	0.39562181	0.17820828	2451	608.25	1842.75	124	187	0.067290734	0.307439375
Glyma.09G07000	Glyma.17G04870	0.207132937	1.45935494	0.141934584	2112	536.4166667	1575.583333	285.1666667	344.8333333	0.180991167	0.642846046
Glyma.09G24370	Glyma.18G24980	0.14738286	0.57978376	0.254203153	2352	575.1666667	1776.833333	237.75	232.25	0.133805459	0.403796001
Glyma.09G25330	Glyma.18G23950	0.092002768	0.148440857	0.619794108	1902	464.0833333	1437.916667	124.5	62.5	0.086583599	0.134674089
Glyma.09G25330	Glyma.20G22000	0.193919541	0.686791855	0.282355622	1899	464.25	1434.75	245.1666667	208.8333333	0.170877621	0.449829474
Glyma.09G13720	Glyma.20G15980	0.188252685	0.368867007	0.510353816	399	92.66666667	306.3333333	51	27	0.16648531	0.291366906
Glyma.09G15030	Glyma.20G15260	0.119535463	0.432062836	0.276662219	2313	566.3333333	1746.666667	193	186	0.110496183	0.328428487
Glyma.10G23450	Glyma.16G18250	0.103645311	0.497149058	0.208479347	3948	914.3333333	3033.666667	293.6666667	332.3333333	0.096802549	0.363470653
Glyma.10G24160	Glyma.16G20170	0.120076567	0.435997722	0.275406409	2313	566.0833333	1746.916667	193.8333333	187.1666667	0.110957401	0.330634477
Glyma.10G16980	Glyma.18G23950	0.152672331	0.660189591	0.231255284	2280	555.25	1724.75	238.25	243.75	0.138135962	0.438991445
Glyma.10G16980	Glyma.19G25150	0.308617443	1.875168566	0.164581173	2148	531.75	1616.25	408.9166667	366.0833333	0.253003351	0.688450086
Glyma.10G16980	Glyma.20G22000	0.039187174	0.137952006	0.28406382	2250	547.5833333	1702.416667	65	69	0.038181017	0.126008218
Glyma.10G23450	Glyma.20G15980	0.105066595	0.195430315	0.537616668	399	93	306	30	16	0.098039216	0.172043011
Glyma.10G24160	Glyma.20G15260	0.01802404	0.107476346	0.16770239	2343	574.25	1768.75	31.5	57.5	0.017809187	0.100130605
Glyma.11G11180	Glyma.12G03800	0.078862782	0.181122715	0.435410776	1005	241.3333333	763.6666667	57.16666667	38.83333333	0.074858141	0.160911602
Glyma.11G10680	Glyma.12G03180	0.024478728	0.198842224	0.123106289	2310	586.8333333	1723.166667	41.5	102.5	0.024083567	0.174666288
Glyma.11G18480	Glyma.12G08750	0.091631484	0.269586281	0.339896687	1875	444.1666667	1430.833333	123.4166667	100.5833333	0.086255096	0.226454034
Glyma.11G22460	Glyma.14G06420	0.382758826	1.735853457	0.220501808	2181	524.25	1656.75	496.6666667	354.3333333	0.299783713	0.675886187
Glyma.11G08890	Glyma.16G11600	0.12425991	0.507467089	0.244862992	2283	556.8333333	1726.166667	197.6666667	205.3333333	0.114511924	0.368751871
Glyma.11G02790	Glyma.17G13340	0.281330811	1.976526487	0.142335968	2031	488.5833333	1542.416667	361.8333333	340.1666667	0.234588579	0.696230599
Glyma.11G05070	Glyma.17G16410	0.243026024	2.16234361	0.112390104	2274	561.4166667	1712.583333	355.5	397.5	0.20758114	0.708030281
Glyma.11G22460	Glyma.18G03350	0.04728583	0.101034327	0.468017468	1878	450.5	1427.5	65.41666667	42.58333333	0.045826036	0.094524602
Glyma.13G10010	Glyma.15G16510	0.061085453	0.401693007	0.152069994	2451	607.1666667	1843.833333	108.1666667	188.8333333	0.058664015	0.311007411
Glyma.13G11080	Glyma.15G17800	0.234214796	1.641186899	0.142710618	1329	332.75	996.25	200.4166667	221.5833333	0.201171058	0.665915352
Glyma.13G18700	Glyma.15G22450	0.034365973	0.08205411	0.418820863	2331	559.6666667	1771.333333	59.5	43.5	0.033590516	0.077724836
Glyma.13G22280	Glyma.15G08940	0.052409056	0.152172997	0.344404445	1062	255.3333333	806.6666667	40.83333333	35.16666667	0.050619835	0.13772846
Glyma.13G11080	Glyma.16G00890	0.45957343	2.065526486	0.222496992	2223	563.6666667	1659.333333	570.1666667	395.8333333	0.343611892	0.702247191
Glyma.13G10010	Glyma.17G05980	0.020357951	0.101895958	0.199791542	2451	608.75	1842.25	37	58	0.020084136	0.095277207
Glyma.13G11080	Glyma.17G04870	0.045191443	0.231990936	0.194798315	2124	545	1579	69.25	108.75	0.043856871	0.199541284
Glyma.14G08750	Glyma.17G23680	0.028643099	0.328869508	0.087095636	2322	578.4166667	1743.583333	49	154	0.028103044	0.266244057
Glyma.14G06420	Glyma.18G03350	0.388045991	1.789814649	0.21680792	1857	442.8333333	1414.166667	428.4166667	301.5833333	0.302946376	0.681031238
Glyma.15G16510	Glyma.17G05980	0.0677995	0.389247603	0.174180907	2451	607.5833333	1843.416667	119.5	184.5	0.064825279	0.303662049
Glyma.15G17800	Glyma.17G04870	0.237688496	1.519658945	0.156409105	1203	303.8333333	899.1666667	183.1666667	197.8333333	0.203707136	0.65112452
Glyma.16G01270	Glyma.19G26260	0.144357246	1.149449012	0.125588212	2292	591.25	1700.75	223.3333333	347.6666667	0.131314616	0.588019732
Glyma.16G18250	Glyma.20G15980	0.184637865	0.457056847	0.403971336	399	93.5	305.5	50	32	0.163666121	0.342245989
Glyma.16G20170	Glyma.20G15260	0.116312548	0.404563498	0.28750134	2313	565	1748	188.3333333	176.6666667	0.107742182	0.312684366
Glyma.18G23950	Glyma.20G22000	0.15620494	0.631277297	0.247442669	2244	547.9166667	1696.083333	239.1666667	233.8333333	0.141011153	0.426768061
Glyma.19G25150	Glyma.20G22000	0.31331476	1.882410216	0.166443402	2151	533.8333333	1617.166667	414.1666667	367.8333333	0.256106359	0.689041524
