## Supplemental Table 3 for "Genome-Wide Identification and Comprehensive Analysis of the SBT Gene Family in Soybean (Glycine max)"

ONTOLOGY	ID	Description	GeneRatio	BgRatio	pvalue	p.adjust	qvalue	geneID	Count
BP	GO:0010374	stomatal complex development	19/71	187/35449	1.41E-27	5.93E-26	2.97E-27	Glyma.19G168700/Glyma.17G133500/Glyma.17G133400/Glyma.11G027900/Glyma.05G100600/Glyma.05G051500/Glyma.05G051400/Glyma.03G167600/Glyma.01G214000/Glyma.15G224500/Glyma.13G187000/Glyma.12G087500/Glyma.06G022600/Glyma.06G022500/Glyma.04G022600/Glyma.04G022500/Glyma.04G022400/Glyma.04G022300/Glyma.04G022200	19
BP	GO:2000122	negative regulation of stomatal complex development	10/71	25/35449	1.71E-21	3.59E-20	1.80E-21	Glyma.15G224500/Glyma.13G187000/Glyma.12G087500/Glyma.06G022600/Glyma.06G022500/Glyma.04G022600/Glyma.04G022500/Glyma.04G022400/Glyma.04G022300/Glyma.04G022200	10
BP	GO:2000038	regulation of stomatal complex development	10/71	44/35449	1.26E-18	1.76E-17	8.84E-19	Glyma.15G224500/Glyma.13G187000/Glyma.12G087500/Glyma.06G022600/Glyma.06G022500/Glyma.04G022600/Glyma.04G022500/Glyma.04G022400/Glyma.04G022300/Glyma.04G022200	10
BP	GO:0010037	response to carbon dioxide	10/71	54/35449	1.20E-17	1.26E-16	6.29E-18	Glyma.15G224500/Glyma.13G187000/Glyma.12G087500/Glyma.06G022600/Glyma.06G022500/Glyma.04G022600/Glyma.04G022500/Glyma.04G022400/Glyma.04G022300/Glyma.04G022200	10
BP	GO:1900425	negative regulation of defense response to bacterium	10/71	62/35449	5.31E-17	4.33E-16	2.17E-17	Glyma.15G224500/Glyma.13G187000/Glyma.12G087500/Glyma.06G022600/Glyma.06G022500/Glyma.04G022600/Glyma.04G022500/Glyma.04G022400/Glyma.04G022300/Glyma.04G022200	10
BP	GO:0080001	mucilage extrusion from seed coat	9/71	39/35449	6.19E-17	4.33E-16	2.17E-17	Glyma.19G251500/Glyma.17G236800/Glyma.17G164100/Glyma.14G087500/Glyma.11G050700/Glyma.06G045100/Glyma.05G103200/Glyma.04G044600/Glyma.01G157200	9
BP	GO:0010102	lateral root morphogenesis	13/71	228/35449	9.55E-16	5.61E-15	2.81E-16	Glyma.18G250700/Glyma.18G250100/Glyma.18G250000/Glyma.18G249800/Glyma.14G048200/Glyma.14G048000/Glyma.14G047800/Glyma.12G087600/Glyma.11G184800/Glyma.11G088900/Glyma.08G109000/Glyma.05G152200/Glyma.01G155900	13
BP	GO:0010101	post-embryonic root morphogenesis	13/71	230/35449	1.07E-15	5.61E-15	2.81E-16	Glyma.18G250700/Glyma.18G250100/Glyma.18G250000/Glyma.18G249800/Glyma.14G048200/Glyma.14G048000/Glyma.14G047800/Glyma.12G087600/Glyma.11G184800/Glyma.11G088900/Glyma.08G109000/Glyma.05G152200/Glyma.01G155900	13
BP	GO:0048359	mucilage metabolic process involved in seed coat development	9/71	69/35449	1.58E-14	7.36E-14	3.69E-15	Glyma.19G251500/Glyma.17G236800/Glyma.17G164100/Glyma.14G087500/Glyma.11G050700/Glyma.06G045100/Glyma.05G103200/Glyma.04G044600/Glyma.01G157200	9
BP	GO:0002832	negative regulation of response to biotic stimulus	10/71	115/35449	3.39E-14	1.29E-13	6.48E-15	Glyma.15G224500/Glyma.13G187000/Glyma.12G087500/Glyma.06G022600/Glyma.06G022500/Glyma.04G022600/Glyma.04G022500/Glyma.04G022400/Glyma.04G022300/Glyma.04G022200	10
BP	GO:0032102	negative regulation of response to external stimulus	10/71	115/35449	3.39E-14	1.29E-13	6.48E-15	Glyma.15G224500/Glyma.13G187000/Glyma.12G087500/Glyma.06G022600/Glyma.06G022500/Glyma.04G022600/Glyma.04G022500/Glyma.04G022400/Glyma.04G022300/Glyma.04G022200	10
BP	GO:0048527	lateral root development	13/71	334/35449	1.30E-13	4.46E-13	2.24E-14	Glyma.18G250700/Glyma.18G250100/Glyma.18G250000/Glyma.18G249800/Glyma.14G048200/Glyma.14G048000/Glyma.14G047800/Glyma.12G087600/Glyma.11G184800/Glyma.11G088900/Glyma.08G109000/Glyma.05G152200/Glyma.01G155900	13
BP	GO:1900424	regulation of defense response to bacterium	10/71	132/35449	1.38E-13	4.46E-13	2.24E-14	Glyma.15G224500/Glyma.13G187000/Glyma.12G087500/Glyma.06G022600/Glyma.06G022500/Glyma.04G022600/Glyma.04G022500/Glyma.04G022400/Glyma.04G022300/Glyma.04G022200	10
BP	GO:0090697	post-embryonic plant organ morphogenesis	13/71	357/35449	3.03E-13	9.08E-13	4.55E-14	Glyma.18G250700/Glyma.18G250100/Glyma.18G250000/Glyma.18G249800/Glyma.14G048200/Glyma.14G048000/Glyma.14G047800/Glyma.12G087600/Glyma.11G184800/Glyma.11G088900/Glyma.08G109000/Glyma.05G152200/Glyma.01G155900	13
BP	GO:0010103	stomatal complex morphogenesis	9/71	97/35449	3.81E-13	1.07E-12	5.34E-14	Glyma.19G168700/Glyma.17G133500/Glyma.17G133400/Glyma.11G027900/Glyma.05G100600/Glyma.05G051500/Glyma.05G051400/Glyma.03G167600/Glyma.01G214000	9
BP	GO:0010191	mucilage metabolic process	9/71	105/35449	7.91E-13	2.08E-12	1.04E-13	Glyma.19G251500/Glyma.17G236800/Glyma.17G164100/Glyma.14G087500/Glyma.11G050700/Glyma.06G045100/Glyma.05G103200/Glyma.04G044600/Glyma.01G157200	9
BP	GO:0048528	post-embryonic root development	13/71	391/35449	9.56E-13	2.36E-12	1.18E-13	Glyma.18G250700/Glyma.18G250100/Glyma.18G250000/Glyma.18G249800/Glyma.14G048200/Glyma.14G048000/Glyma.14G047800/Glyma.12G087600/Glyma.11G184800/Glyma.11G088900/Glyma.08G109000/Glyma.05G152200/Glyma.01G155900	13
BP	GO:0010214	seed coat development	9/71	111/35449	1.32E-12	3.07E-12	1.54E-13	Glyma.19G251500/Glyma.17G236800/Glyma.17G164100/Glyma.14G087500/Glyma.11G050700/Glyma.06G045100/Glyma.05G103200/Glyma.04G044600/Glyma.01G157200	9
BP	GO:0031348	negative regulation of defense response	10/71	206/35449	1.20E-11	2.64E-11	1.33E-12	Glyma.15G224500/Glyma.13G187000/Glyma.12G087500/Glyma.06G022600/Glyma.06G022500/Glyma.04G022600/Glyma.04G022500/Glyma.04G022400/Glyma.04G022300/Glyma.04G022200	10
BP	GO:0042127	regulation of cell population proliferation	9/71	159/35449	3.43E-11	7.21E-11	3.61E-12	Glyma.19G168700/Glyma.17G133500/Glyma.17G133400/Glyma.11G027900/Glyma.05G100600/Glyma.05G051500/Glyma.05G051400/Glyma.03G167600/Glyma.01G214000	9
BP	GO:0008283	cell population proliferation	9/71	181/35449	1.10E-10	2.19E-10	1.10E-11	Glyma.19G168700/Glyma.17G133500/Glyma.17G133400/Glyma.11G027900/Glyma.05G100600/Glyma.05G051500/Glyma.05G051400/Glyma.03G167600/Glyma.01G214000	9
BP	GO:0048581	negative regulation of post-embryonic development	10/71	310/35449	6.52E-10	1.25E-09	6.24E-11	Glyma.15G224500/Glyma.13G187000/Glyma.12G087500/Glyma.06G022600/Glyma.06G022500/Glyma.04G022600/Glyma.04G022500/Glyma.04G022400/Glyma.04G022300/Glyma.04G022200	10
BP	GO:0051241	negative regulation of multicellular organismal process	10/71	368/35449	3.39E-09	6.19E-09	3.10E-10	Glyma.15G224500/Glyma.13G187000/Glyma.12G087500/Glyma.06G022600/Glyma.06G022500/Glyma.04G022600/Glyma.04G022500/Glyma.04G022400/Glyma.04G022300/Glyma.04G022200	10
BP	GO:0002831	regulation of response to biotic stimulus	10/71	376/35449	4.16E-09	7.28E-09	3.65E-10	Glyma.15G224500/Glyma.13G187000/Glyma.12G087500/Glyma.06G022600/Glyma.06G022500/Glyma.04G022600/Glyma.04G022500/Glyma.04G022400/Glyma.04G022300/Glyma.04G022200	10
BP	GO:0032101	regulation of response to external stimulus	10/71	385/35449	5.21E-09	8.75E-09	4.39E-10	Glyma.15G224500/Glyma.13G187000/Glyma.12G087500/Glyma.06G022600/Glyma.06G022500/Glyma.04G022600/Glyma.04G022500/Glyma.04G022400/Glyma.04G022300/Glyma.04G022200	10
BP	GO:0090626	plant epidermis morphogenesis	9/71	282/35449	5.44E-09	8.78E-09	4.40E-10	Glyma.19G168700/Glyma.17G133500/Glyma.17G133400/Glyma.11G027900/Glyma.05G100600/Glyma.05G051500/Glyma.05G051400/Glyma.03G167600/Glyma.01G214000	9
BP	GO:0051093	negative regulation of developmental process	10/71	395/35449	6.65E-09	1.03E-08	5.18E-10	Glyma.15G224500/Glyma.13G187000/Glyma.12G087500/Glyma.06G022600/Glyma.06G022500/Glyma.04G022600/Glyma.04G022500/Glyma.04G022400/Glyma.04G022300/Glyma.04G022200	10
BP	GO:0009845	seed germination	9/71	476/35449	0.000000469	7.04E-07	3.53E-08	Glyma.19G251500/Glyma.17G236800/Glyma.17G164100/Glyma.14G087500/Glyma.11G050700/Glyma.06G045100/Glyma.05G103200/Glyma.04G044600/Glyma.01G157200	9
BP	GO:0048609	multicellular organismal reproductive process	9/71	489/35449	5.87E-07	8.50E-07	4.26E-08	Glyma.19G251500/Glyma.17G236800/Glyma.17G164100/Glyma.14G087500/Glyma.11G050700/Glyma.06G045100/Glyma.05G103200/Glyma.04G044600/Glyma.01G157200	9
BP	GO:0010223	secondary shoot formation	4/71	66/35449	0.000009693	0.00001313	6.58E-07	Glyma.16G008900/Glyma.11G028000/Glyma.07G040100/Glyma.01G213900	4
BP	GO:0010346	shoot axis formation	4/71	66/35449	0.000009693	0.00001313	6.58E-07	Glyma.16G008900/Glyma.11G028000/Glyma.07G040100/Glyma.01G213900	4
BP	GO:0001763	morphogenesis of a branching structure	4/71	73/35449	0.00001448	0.00001901	9.53E-07	Glyma.16G008900/Glyma.11G028000/Glyma.07G040100/Glyma.01G213900	4
BP	GO:0009827	plant-type cell wall modification	3/71	169/35449	0.004798	0.006106	0.0003061	Glyma.12G031800/Glyma.11G106800/Glyma.04G004200	3
BP	GO:1905393	plant organ formation	4/71	355/35449	0.005672	0.007007	0.0003512	Glyma.16G008900/Glyma.11G028000/Glyma.07G040100/Glyma.01G213900	4
BP	GO:0010150	leaf senescence	4/71	443/35449	0.01211	0.01453	0.0007284	Glyma.16G008900/Glyma.11G028000/Glyma.07G040100/Glyma.01G213900	4
BP	GO:0090693	plant organ senescence	4/71	456/35449	0.01334	0.01556	0.0007801	Glyma.16G008900/Glyma.11G028000/Glyma.07G040100/Glyma.01G213900	4
BP	GO:0042545	cell wall modification	3/71	275/35449	0.01792	0.02034	0.001019	Glyma.12G031800/Glyma.11G106800/Glyma.04G004200	3
BP	GO:0042335	cuticle development	2/71	109/35449	0.02028	0.02242	0.001124	Glyma.17G010300/Glyma.07G263500	2
BP	GO:0009664	plant-type cell wall organization	3/71	368/35449	0.03778	0.04069	0.00204	Glyma.12G031800/Glyma.11G106800/Glyma.04G004200	3
BP	GO:0042538	hyperosmotic salinity response	2/71	172/35449	0.04677	0.04911	0.002462	Glyma.09G191400/Glyma.07G085500	2
MF	GO:0008236	serine-type peptidase activity	69/69	224/34417	1.15E-156	4.02E-156	NaN	Glyma.20G220000/Glyma.18G239500/Glyma.16G019300/Glyma.16G019000/Glyma.16G018900/Glyma.10G169800/Glyma.09G253300/Glyma.07G050500/Glyma.07G050200/Glyma.19G251500/Glyma.17G236800/Glyma.17G164100/Glyma.14G087500/Glyma.11G050700/Glyma.06G045100/Glyma.05G103200/Glyma.04G044600/Glyma.01G157200/Glyma.19G168700/Glyma.17G133500/Glyma.17G133400/Glyma.11G027900/Glyma.05G100600/Glyma.05G051500/Glyma.05G051400…	69
MF	GO:0017171	serine hydrolase activity	69/69	224/34417	1.15E-156	4.02E-156	NaN	Glyma.20G220000/Glyma.18G239500/Glyma.16G019300/Glyma.16G019000/Glyma.16G018900/Glyma.10G169800/Glyma.09G253300/Glyma.07G050500/Glyma.07G050200/Glyma.19G251500/Glyma.17G236800/Glyma.17G164100/Glyma.14G087500/Glyma.11G050700/Glyma.06G045100/Glyma.05G103200/Glyma.04G044600/Glyma.01G157200/Glyma.19G168700/Glyma.17G133500/Glyma.17G133400/Glyma.11G027900/Glyma.05G100600/Glyma.05G051500/Glyma.05G051400…	69
MF	GO:0004252	serine-type endopeptidase activity	62/69	134/34417	1.92E-148	4.48E-148	NaN	Glyma.20G220000/Glyma.18G239500/Glyma.16G019300/Glyma.16G019000/Glyma.16G018900/Glyma.10G169800/Glyma.09G253300/Glyma.07G050500/Glyma.07G050200/Glyma.19G251500/Glyma.17G236800/Glyma.17G164100/Glyma.14G087500/Glyma.11G050700/Glyma.06G045100/Glyma.05G103200/Glyma.04G044600/Glyma.01G157200/Glyma.19G168700/Glyma.17G133500/Glyma.17G133400/Glyma.11G027900/Glyma.05G100600/Glyma.05G051500/Glyma.05G051400…	62
MF	GO:0070009	serine-type aminopeptidase activity	4/69	10/34417	3.08E-09	5.39E-09	NaN	Glyma.16G182500/Glyma.10G234500/Glyma.10G109100/Glyma.09G137200	4
MF	GO:0004177	aminopeptidase activity	4/69	43/34417	0.000001721	0.000002409	NaN	Glyma.16G182500/Glyma.10G234500/Glyma.10G109100/Glyma.09G137200	4
MF	GO:0070008	serine-type exopeptidase activity	4/69	86/34417	0.00002775	0.00003237	NaN	Glyma.16G182500/Glyma.10G234500/Glyma.10G109100/Glyma.09G137200	4
MF	GO:0008238	exopeptidase activity	4/69	135/34417	0.0001606	0.0001606	NaN	Glyma.16G182500/Glyma.10G234500/Glyma.10G109100/Glyma.09G137200	4
CC	GO:0009897	external side of plasma membrane	9/92	36/45660	3.29E-17	1.98E-16	NaN	Glyma.19G168700/Glyma.17G133500/Glyma.17G133400/Glyma.11G027900/Glyma.05G100600/Glyma.05G051500/Glyma.05G051400/Glyma.03G167600/Glyma.01G214000	9
CC	GO:0005615	extracellular space	12/92	224/45660	3.71E-14	1.11E-13	NaN	Glyma.20G220000/Glyma.18G239500/Glyma.16G019300/Glyma.16G019000/Glyma.16G018900/Glyma.10G169800/Glyma.09G253300/Glyma.07G050500/Glyma.07G050200/Glyma.16G116000/Glyma.09G195100/Glyma.05G151000	12
CC	GO:0009986	cell surface	9/92	82/45660	9.51E-14	1.90E-13	NaN	Glyma.19G168700/Glyma.17G133500/Glyma.17G133400/Glyma.11G027900/Glyma.05G100600/Glyma.05G051500/Glyma.05G051400/Glyma.03G167600/Glyma.01G214000	9
CC	GO:0098552	side of membrane	9/92	108/45660	1.22E-12	1.83E-12	NaN	Glyma.19G168700/Glyma.17G133500/Glyma.17G133400/Glyma.11G027900/Glyma.05G100600/Glyma.05G051500/Glyma.05G051400/Glyma.03G167600/Glyma.01G214000	9
CC	GO:0099503	secretory vesicle	13/92	459/45660	9.83E-12	1.18E-11	NaN	Glyma.19G251500/Glyma.17G236800/Glyma.17G164100/Glyma.14G087500/Glyma.11G050700/Glyma.06G045100/Glyma.05G103200/Glyma.04G044600/Glyma.01G157200/Glyma.16G008900/Glyma.11G028000/Glyma.07G040100/Glyma.01G213900	13
CC	GO:0031012	extracellular matrix	6/92	39/45660	1.75E-10	1.75E-10	NaN	Glyma.18G288800/Glyma.18G288700/Glyma.07G080500/Glyma.03G019000/Glyma.02G093400/Glyma.05G151000	6
